# Recurrent evolution of an *APO1* cis-regulatory module that shapes rice panicle branching

**DOI:** 10.64898/2026.11.18.767244

**Authors:** Takashi Makino, Katsutoshi Tsuda, Asa Makino, Kei Saito, Taiyo Toriba, Junko Kyozuka

## Abstract

Quantitative variation in inflorescence branching drives grass diversification, yet the cis-regulatory mechanisms tuning reproductive meristem activity remain poorly understood. Here, we identified a module of two CArG boxes within a conserved noncoding sequence near rice *APO1*. Genome-edited alleles generated a quantitative phenotypic series: deletions affecting both CArG boxes produced the strongest increases in secondary branching, whereas deletions restricted to CArG box 1 produced smaller but reproducible increases. These deletions extended secondary branch formation toward the panicle base at the expense of direct spikelets, while spikelet number per primary branch was maintained or increased. Across eight genotypes, *APO1* transcript abundance was quantitatively associated with branching, and both CArG boxes contributed to MADS15–MADS34 binding to CNS3, consistent with this module limiting *APO1* expression. Structural and CArG-box changes in this region were detected across multiple phylogenetically distinct lineages with branched inflorescences, indicating that *APO1* underwent recurrent cis-regulatory modification during grass inflorescence diversification.

---

Grass inflorescences range from compact spikes to highly branched panicles. Differences in the initiation, maintenance, and fate transitions of reproductive meristems generate this architectural diversity and determine the number and spatial arrangement of spikelets ^1–3^. Genetic studies have identified conserved regulators of these developmental processes, but much less is known about how evolutionary changes in their cis-regulatory sequences quantitatively alter inflorescence architecture. Because cis-regulatory variation can modify the level, timing, or spatial domain of gene expression without changing gene function, it provides a plausible mechanism for generating graded evolutionary changes in branching ^4^.

*ABERRANT PANICLE ORGANIZATION 1* (*APO1*), which encodes an F-box protein orthologous to *Arabidopsis UNUSUAL FLORAL ORGANS* (*UFO*), is a dosage-sensitive regulator of rice inflorescence development ^5–7^. In rice, loss of *APO1* function causes premature acquisition of spikelet meristem identity and reduces spikelet number, whereas increased *APO1* expression prolongs the inflorescence meristem and branch meristem phases, thereby increasing branching and spikelet production ^5,8,9^. Natural variation at the *APO1* locus also affects panicle architecture and spikelet production ^6,9^. More recently, targeted deletion of a chromatin accessibility-defined region in the *APO1* promoter increased grain yield under field conditions ^10^. Similarly, natural and experimentally generated variation in the wheat ortholog *WAPO1* affects spikelet number per spike ^11^. Yet the specific cis-regulatory motifs that control *APO1* expression, the transcription factors that recognize them, and the extent to which their divergence contributed to grass inflorescence evolution have remained unresolved.

Conserved noncoding sequences (CNSs) are promising candidates for developmental cis-regulatory elements because evolutionary constraint can reveal functional noncoding regions that are difficult to recognize from sequence features in a single species ^12,13^. Comparative genomic studies have identified CNSs associated with gene regulation and agronomic traits in maize and other grasses ^14,15^, while a recent analysis of 284 plant species revealed extensive CNS conservation across deep evolutionary timescales and demonstrated the developmental importance of ancient CNSs ^16^. Integrating sequence conservation, chromatin accessibility, transcription factor binding motifs, and other genomic features has also enabled targeted promoter editing to generate quantitative trait variation in rice ^17^. Editing conserved regulatory regions of meristem regulators can generate allelic series with graded phenotypic effects: targeted editing of a conserved promoter region of the tomato *UFO* ortholog *ANANTHA* revealed antagonistic cis-regulatory activities that stabilize floral development ^18^, and editing a downstream CNS of rice *TAWAWA1* (*TAW1*) generated graded variation in panicle branching ^19^.

MADS-domain proteins are central regulators of inflorescence and floral meristem identity and recognize cis-regulatory sequences known as CArG boxes ^20^. In rice, *MADS34* (*PAP2*) regulates panicle branching and spikelet development ^21,22^, while *MADS14, MADS15, MADS18,* and *MADS34* cooperatively regulate inflorescence meristem identity, and *MADS15* and *MADS34* physically interact ^23^. Whether any of these factors act through defined cis-regulatory elements at the *APO1* locus, however, has not been established. Here, we identify three CNSs surrounding rice *APO1* and characterize two conserved CArG-box motifs within CNS3 that together constitute a cis-regulatory module.
