## Supplementary Tables for "Recurrent evolution of an *APO1* cis-regulatory module that shapes rice panicle branching"

### Sheet: TableS1
Supplementary Table 1. Genome-edited lines used in this study.
Line	Category	Allele
1	Wild type	Wild type
2	CNS1 mutant	CNS1 (-123 bp deletion)
53	CNS1 mutant	CNS1 (-124 bp deletion)
50	CNS1 mutant	CNS1 (+254 bp insertion, -1 bp deletion)
51	CNS1 mutant	CNS1 (+257 bp insertion in total: a 254-bp insertion and three 1-bp insertions)
3	CNS2 deletion	CNS2 (-125 bp deletion, -1 bp deletion)
4	CNS2 deletion	CNS2 (-224 bp deletion)
34	CNS2–CNS3 intergenic deletion	CNS2–CNS3 intergenic region (-160 bp deletion)
36	CNS2–CNS3 intergenic deletion	CNS2–CNS3 intergenic region (-703 bp deletion)
37	CNS2–CNS3 intergenic deletion	CNS2–CNS3 intergenic region (-143 bp deletion)
8	Central CNS3 mutant	CNS3 (+226 bp insertion)
12	Central CNS3 mutant	CNS3 (-28 bp deletion, 6 bp substitution)
25	Central CNS3 mutant	CNS3 (16 bp replaced by a 10 bp duplication of nearby upstream sequence, 1 bp substitution, +1 bp insertion)
23	CArG box 1 deletion	CNS3 (+1 bp insertion, -2 bp deletion)
24	CArG box 1 deletion	CNS3 (+1 bp insertion, -21 bp deletion)
26	CArG box 1 deletion	CNS3 (-3 bp deletion, -26 bp deletion)
27	CArG box 1 deletion	CNS3 (-51 bp deletion, -3 bp deletion)
41	CArG box 2 deletion	CNS3 (+1 bp insertion, -1 bp deletion)
10	CArG box 1+2 deletion	CNS3 (-122 bp deletion)
11	CArG box 1+2 deletion	CNS3 (-115 bp deletion)
29	CArG box 1+2 deletion	CNS3 (-1 bp deletion, -1 bp deletion)
30	CArG box 1+2 deletion	CNS3 (-2 bp deletion, -1 bp deletion)
31	CArG box 1+2 deletion	CNS3 (-3 bp deletion, -1 bp deletion)
32	CArG box 1+2 deletion	CNS3 (-221 bp deletion)
56	CArG box 1+2 deletion	CNS3 (+1 bp insertion, -910 bp deletion)
5	Other CNS3 mutant	CNS3 (+1 bp insertion, -67 bp deletion)
6	Other CNS3 mutant	CNS3 (-106 bp deletion)
7	Other CNS3 mutant	CNS3 (-5 bp deletion, -50 bp deletion)
13	Other CNS3 mutant	CNS3 (+1 bp insertion, -24 bp deletion)
16	Other CNS3 mutant	CNS3 (-33 bp deletion, -2 bp deletion)
17	Other CNS3 mutant	CNS3 (-49 bp deletion)
20	Other CNS3 mutant	CNS3 (-5 bp deletion, -1 bp deletion)
21	Other CNS3 mutant	CNS3 (-107 bp deletion)
22	Other CNS3 mutant	CNS3 (-36 bp deletion, 1 bp substitution)
28	Other CNS3 mutant	CNS3 (-85 bp deletion)
Note: All lines were confirmed homozygous by genotyping. Deletion sizes are given relative to the Nipponbare reference sequence. Substitutions are single-nucleotide changes within the indicated region.

### Sheet: TableS2
Supplementary Table 2. Statistical comparison of panicle traits in APO1 CNS-edited lines.
Line	Category	Trait	n (wild type)	n (line)	Wild type mean	Line mean	U statistic	p (raw)	p (BH-FDR)
2	CNS1 mutant	SB per lateral organ	5	5	0.1309	0.078	0	0.0079	0.0297
2	CNS1 mutant	Primary branch number	5	5	8.72	8.47	7	0.2903	0.3898
2	CNS1 mutant	Total spikelet number	5	5	67.88	54.11	0	0.0079	0.0297
3	CNS2 deletion	SB per lateral organ	5	5	0.1309	0.1061	1	0.0159	0.0377
3	CNS2 deletion	Primary branch number	5	5	8.72	8.92	16	0.5152	0.6256
3	CNS2 deletion	Total spikelet number	5	5	67.88	62.2	2	0.0356	0.0741
4	CNS2 deletion	SB per lateral organ	5	5	0.1309	0.1042	4	0.0952	0.1704
4	CNS2 deletion	Primary branch number	5	5	8.72	7.56	0	0.0114	0.0297
4	CNS2 deletion	Total spikelet number	5	5	67.88	52.84	0	0.0079	0.0297
5	Other CNS3 mutant	SB per lateral organ	5	5	0.1309	0.1063	7	0.3095	0.3898
5	Other CNS3 mutant	Primary branch number	5	5	8.72	9.88	25	0.0117	0.0297
5	Other CNS3 mutant	Total spikelet number	5	5	67.88	67.52	13	1	1
6	Other CNS3 mutant	SB per lateral organ	5	5	0.1309	0.1157	7	0.3095	0.3898
6	Other CNS3 mutant	Primary branch number	5	5	8.72	8.88	14	0.834	0.8668
6	Other CNS3 mutant	Total spikelet number	5	5	67.88	62.01	1	0.0278	0.063
7	Other CNS3 mutant	SB per lateral organ	5	5	0.1309	0.1098	6	0.2222	0.3148
7	Other CNS3 mutant	Primary branch number	5	5	8.72	8.76	9	0.5888	0.6903
7	Other CNS3 mutant	Total spikelet number	5	5	67.88	62.24	5	0.1508	0.233
8	Central CNS3 mutant	SB per lateral organ	5	5	0.1309	0.1769	24	0.0159	0.0377
8	Central CNS3 mutant	Primary branch number	5	5	8.72	10.44	25	0.0117	0.0297
8	Central CNS3 mutant	Total spikelet number	5	5	67.88	89.2	25	0.0079	0.0297
10	CArG box 1+2 deletion	SB per lateral organ	5	5	0.1309	0.4709	25	0.0079	0.0297
10	CArG box 1+2 deletion	Primary branch number	5	5	8.72	12.0567	25	0.0117	0.0297
10	CArG box 1+2 deletion	Total spikelet number	5	5	67.88	98.2133	25	0.0079	0.0297
11	CArG box 1+2 deletion	SB per lateral organ	5	5	0.1309	0.3576	25	0.0079	0.0297
11	CArG box 1+2 deletion	Primary branch number	5	5	8.72	9.08	19	0.1679	0.2557
11	CArG box 1+2 deletion	Total spikelet number	5	5	67.88	64.44	3	0.0556	0.109
12	Central CNS3 mutant	SB per lateral organ	5	5	0.1309	0.1441	15	0.6905	0.7492
12	Central CNS3 mutant	Primary branch number	5	5	8.72	9.64	24	0.0196	0.0455
12	Central CNS3 mutant	Total spikelet number	5	5	67.88	77.38	20	0.1161	0.1973
13	Other CNS3 mutant	SB per lateral organ	5	5	0.1309	0.1426	18	0.3095	0.3898
13	Other CNS3 mutant	Primary branch number	5	5	8.72	9.52	20	0.115	0.1973
13	Other CNS3 mutant	Total spikelet number	5	5	67.88	73.92	20	0.1508	0.233
16	Other CNS3 mutant	SB per lateral organ	5	5	0.1309	0.0901	6	0.2222	0.3148
16	Other CNS3 mutant	Primary branch number	5	5	8.72	8.66	10	0.7496	0.8004
16	Other CNS3 mutant	Total spikelet number	5	5	67.88	56.18	0	0.0079	0.0297
17	Other CNS3 mutant	SB per lateral organ	5	5	0.1309	0.1309	11	0.8413	0.8668
17	Other CNS3 mutant	Primary branch number	5	5	8.72	8.36	5	0.1376	0.23
17	Other CNS3 mutant	Total spikelet number	5	5	67.88	66.12	7	0.2948	0.3898
20	Other CNS3 mutant	SB per lateral organ	5	5	0.1309	0.06	0	0.0079	0.0297
20	Other CNS3 mutant	Primary branch number	5	5	8.72	7.64	0	0.0119	0.0297
20	Other CNS3 mutant	Total spikelet number	5	5	67.88	49.48	0	0.0079	0.0297
21	Other CNS3 mutant	SB per lateral organ	5	5	0.1309	0.1559	20	0.1508	0.233
21	Other CNS3 mutant	Primary branch number	5	5	8.72	8.78	13	0.9161	0.9344
21	Other CNS3 mutant	Total spikelet number	5	5	67.88	66.89	9	0.5296	0.6355
22	Other CNS3 mutant	SB per lateral organ	5	5	0.1309	0.0842	3	0.0556	0.109
22	Other CNS3 mutant	Primary branch number	5	5	8.72	7.24	0	0.0117	0.0297
22	Other CNS3 mutant	Total spikelet number	5	5	67.88	45.8	0	0.0079	0.0297
23	CArG box 1 deletion	SB per lateral organ	5	5	0.1309	0.2493	25	0.0079	0.0297
23	CArG box 1 deletion	Primary branch number	5	5	8.72	11.85	21	0.0937	0.1704
23	CArG box 1 deletion	Total spikelet number	5	5	67.88	82.45	22	0.0556	0.109
24	CArG box 1 deletion	SB per lateral organ	5	5	0.1309	0.3285	25	0.0079	0.0297
24	CArG box 1 deletion	Primary branch number	5	5	8.72	11.2	25	0.0119	0.0297
24	CArG box 1 deletion	Total spikelet number	5	5	67.88	72.96	15	0.6905	0.7492
25	Central CNS3 mutant	SB per lateral organ	5	5	0.1309	0.095	4	0.0952	0.1704
25	Central CNS3 mutant	Primary branch number	5	5	8.72	10.1067	20	0.1425	0.2306
25	Central CNS3 mutant	Total spikelet number	5	5	67.88	72.28	18	0.2492	0.3434
26	CArG box 1 deletion	SB per lateral organ	5	5	0.1309	0.3465	25	0.0079	0.0297
26	CArG box 1 deletion	Primary branch number	5	5	8.72	9.7333	15	0.6752	0.7492
26	CArG box 1 deletion	Total spikelet number	5	5	67.88	65.5633	10	0.7533	0.8004
27	CArG box 1 deletion	SB per lateral organ	5	5	0.1309	0.1762	16	0.5476	0.6495
27	CArG box 1 deletion	Primary branch number	5	5	8.72	8.75	11	0.8335	0.8668
27	CArG box 1 deletion	Total spikelet number	5	5	67.88	58.35	10	0.6905	0.7492
28	Other CNS3 mutant	SB per lateral organ	5	5	0.1309	0.1022	2	0.0317	0.0675
28	Other CNS3 mutant	Primary branch number	5	5	8.72	11.12	25	0.0119	0.0297
28	Other CNS3 mutant	Total spikelet number	5	5	67.88	80.52	19	0.2222	0.3148
29	CArG box 1+2 deletion	SB per lateral organ	5	5	0.1309	0.4937	25	0.0079	0.0297
29	CArG box 1+2 deletion	Primary branch number	5	5	8.72	12.92	25	0.0119	0.0297
29	CArG box 1+2 deletion	Total spikelet number	5	5	67.88	123.4	25	0.0079	0.0297
30	CArG box 1+2 deletion	SB per lateral organ	5	5	0.1309	0.3827	25	0.0079	0.0297
30	CArG box 1+2 deletion	Primary branch number	5	5	8.72	13.76	25	0.0117	0.0297
30	CArG box 1+2 deletion	Total spikelet number	5	5	67.88	114.12	25	0.0079	0.0297
31	CArG box 1+2 deletion	SB per lateral organ	5	5	0.1309	0.4889	25	0.0079	0.0297
31	CArG box 1+2 deletion	Primary branch number	5	5	8.72	13.9833	25	0.0119	0.0297
31	CArG box 1+2 deletion	Total spikelet number	5	5	67.88	126.027	25	0.0079	0.0297
32	CArG box 1+2 deletion	SB per lateral organ	5	5	0.1309	0.5449	25	0.0079	0.0297
32	CArG box 1+2 deletion	Primary branch number	5	5	8.72	12.11	25	0.0109	0.0297
32	CArG box 1+2 deletion	Total spikelet number	5	5	67.88	124.083	25	0.0079	0.0297
34	CNS2–CNS3 intergenic deletion	SB per lateral organ	5	5	0.1309	0.1127	10	0.6905	0.7492
34	CNS2–CNS3 intergenic deletion	Primary branch number	5	5	8.72	9.3667	18	0.2477	0.3434
34	CNS2–CNS3 intergenic deletion	Total spikelet number	5	5	67.88	70.64	15	0.6905	0.7492
36	CNS2–CNS3 intergenic deletion	SB per lateral organ	5	5	0.1309	0.0866	0	0.0079	0.0297
36	CNS2–CNS3 intergenic deletion	Primary branch number	5	5	8.72	10.15	25	0.0117	0.0297
36	CNS2–CNS3 intergenic deletion	Total spikelet number	5	5	67.88	71.8	18	0.3095	0.3898
37	CNS2–CNS3 intergenic deletion	SB per lateral organ	5	5	0.1309	0.1116	8	0.4206	0.5169
37	CNS2–CNS3 intergenic deletion	Primary branch number	5	5	8.72	10.85	25	0.0117	0.0297
37	CNS2–CNS3 intergenic deletion	Total spikelet number	5	5	67.88	79.57	21	0.0952	0.1704
41	CArG box 2 deletion	SB per lateral organ	5	5	0.1309	0.1686	18	0.3095	0.3898
41	CArG box 2 deletion	Primary branch number	5	5	8.72	11.72	25	0.0117	0.0297
41	CArG box 2 deletion	Total spikelet number	5	5	67.88	85.09	25	0.0079	0.0297
50	CNS1 mutant	SB per lateral organ	5	5	0.1309	0.1061	6	0.2222	0.3148
50	CNS1 mutant	Primary branch number	5	5	8.72	8.92	12	1	1
50	CNS1 mutant	Total spikelet number	5	5	67.88	65.46	6	0.2222	0.3148
51	CNS1 mutant	SB per lateral organ	5	5	0.1309	0.0977	2	0.0317	0.0675
51	CNS1 mutant	Primary branch number	5	5	8.72	9.5567	20	0.115	0.1973
51	CNS1 mutant	Total spikelet number	5	5	67.88	65.49	10	0.6905	0.7492
53	CNS1 mutant	SB per lateral organ	5	5	0.1309	0.0941	2	0.0317	0.0675
53	CNS1 mutant	Primary branch number	5	5	8.72	9.19	20	0.1412	0.2306
53	CNS1 mutant	Total spikelet number	5	5	67.88	62.82	4	0.0952	0.1704
56	CArG box 1+2 deletion	SB per lateral organ	5	5	0.1309	0.3484	25	0.0079	0.0297
56	CArG box 1+2 deletion	Primary branch number	5	5	8.72	10.67	25	0.0119	0.0297
56	CArG box 1+2 deletion	Total spikelet number	5	5	67.88	73.73	17	0.4206	0.5169
Each line was compared with Line 1 (wild type) using a two-sided Mann–Whitney U test. p values from all pairwise tests (34 lines × 3 traits = 102 comparisons) were adjusted using the Benjamini–Hochberg false discovery rate (FDR) procedure. SB, secondary branches; LO, lateral organs.

### Sheet: TableS3
Supplementary Table 3. Secondary branch onset position in APO1 cis-regulatory mutants.
Line	Category	n (wild type)	n (line)	Wild type mean	Line mean	p (raw)	p (BH-FDR)
2	CNS1 mutant	5	5	0.467	0.492	0.7262	0.7965
50	CNS1 mutant	5	5	0.467	0.417	0.1111	0.2099
51	CNS1 mutant	5	5	0.467	0.508	0.7262	0.7965
53	CNS1 mutant	5	5	0.467	0.509	0.7262	0.7965
3	CNS2 deletion	5	5	0.467	0.374	0.0278	0.0787
4	CNS2 deletion	5	5	0.467	0.417	0.0866	0.1963
34	CNS2–CNS3 intergenic deletion	5	5	0.467	0.522	0.7262	0.7965
36	CNS2–CNS3 intergenic deletion	5	5	0.467	0.493	0.7262	0.7965
37	CNS2–CNS3 intergenic deletion	5	5	0.467	0.459	0.3452	0.5335
8	Central CNS3 mutant	5	5	0.467	0.41	0.1111	0.2099
12	Central CNS3 mutant	5	5	0.467	0.437	0.3452	0.5335
25	Central CNS3 mutant	5	5	0.467	0.426	0.2738	0.49
23	CArG box 1 deletion	5	5	0.467	0.35	0.0278	0.0787
24	CArG box 1 deletion	5	5	0.467	0.243	0.004	0.0193
26	CArG box 1 deletion	5	5	0.467	0.259	0.0159	0.054
27	CArG box 1 deletion	5	5	0.467	0.532	0.8889	0.9158
41	CArG box 2 deletion	5	5	0.467	0.5	0.8452	0.8981
10	CArG box 1+2 deletion	5	5	0.467	0.114	0.004	0.0193
11	CArG box 1+2 deletion	5	5	0.467	0.272	0.0079	0.0337
29	CArG box 1+2 deletion	5	5	0.467	0.09	0.004	0.0193
30	CArG box 1+2 deletion	5	5	0.467	0.196	0.004	0.0193
31	CArG box 1+2 deletion	5	5	0.467	0.144	0.004	0.0193
32	CArG box 1+2 deletion	5	5	0.467	0.154	0.004	0.0193
56	CArG box 1+2 deletion	5	5	0.467	0.23	0.004	0.0193
5	Other CNS3 mutant	5	5	0.467	0.462	0.5	0.7083
6	Other CNS3 mutant	5	5	0.467	0.402	0.1111	0.2099
7	Other CNS3 mutant	5	5	0.467	0.467	0.6234	0.7965
13	Other CNS3 mutant	5	5	0.467	0.35	0.0754	0.1831
16	Other CNS3 mutant	5	5	0.467	0.526	0.5	0.7083
17	Other CNS3 mutant	5	5	0.467	0.49	0.7262	0.7965
20	Other CNS3 mutant	5	5	0.467	0.61	0.9921	0.9921
21	Other CNS3 mutant	5	5	0.467	0.347	0.0159	0.054
22	Other CNS3 mutant	5	5	0.467	0.408	0.0476	0.1245
28	Other CNS3 mutant	5	5	0.467	0.439	0.3452	0.5335
Onset position: the most basal normalized primary branch position (apex = 1, base = 0) at which at least one secondary branch was observed, calculated per panicle. Onset positions were averaged within each plant, and plant means were used as independent replicates for statistical comparisons. Each line was compared with Line 1 (wild type) using a one-sided Mann–Whitney U test (alternative: line <…

### Sheet: TableS4
Supplementary Table 4. Inflorescence types of Poaceae species used in this study.
Clade	Subfamily	Tribe	Species	Branching of Inflorescence Axis	Inflorescence Type	Spikelet Attachment
BEP	Oryzoideae	Oryzeae	Oryza sativa	Branched	Panicle	Pedicellate
BEP	Oryzoideae	Oryzeae	Leersia perrieri	Branched	Panicle	Pedicellate
BEP	Pooideae	Brachypodieae	Brachypodium distachyon	Unbranched	Spike-like raceme	Mixed
BEP	Pooideae	Poeae	Avena sativa	Branched	Panicle	Pedicellate
BEP	Pooideae	Poeae	Agrostis stolonifera	Branched	Panicle	Pedicellate
BEP	Pooideae	Poeae	Dactylis glomerata	Branched	Panicle	Pedicellate
BEP	Pooideae	Poeae	Lolium perenne	Unbranched	Spike	Sessile
BEP	Pooideae	Poeae	Deschampsia cespitosa	Branched	Panicle	Pedicellate
BEP	Pooideae	Poeae	Holcus mollis	Branched	Panicle	Pedicellate
BEP	Pooideae	Poeae	Poa annua	Branched	Panicle	Pedicellate
BEP	Pooideae	Bromeae	Bromus sterilis	Branched	Panicle	Pedicellate
BEP	Pooideae	Triticeae	Secale cereale	Unbranched	Spike	Sessile
BEP	Pooideae	Triticeae	Aegilops tauschii	Unbranched	Spike	Sessile
BEP	Pooideae	Triticeae	Hordeum vulgare	Unbranched	Spike	Sessile
PACMAD	Panicoideae	Andropogoneae	Zea mays	Branched	Panicle	Pedicellate
PACMAD	Panicoideae	Andropogoneae	Sorghum bicolor	Branched	Panicle	Pedicellate
PACMAD	Panicoideae	Andropogoneae	Saccharum spontaneum	Branched	Panicle	Pedicellate
PACMAD	Panicoideae	Andropogoneae	Eremochloa ophiuroides	Unbranched	Spike	Sessile
PACMAD	Panicoideae	Paniceae	Echinochloa crus-galli	Branched	Panicle	Pedicellate
PACMAD	Panicoideae	Paniceae	Digitaria exilis	Branched (digitate; 3–5 racemes radiating from the apex)	Digitate	Pedicellate
PACMAD	Panicoideae	Paniceae	Panicum hallii	Branched	Panicle	Pedicellate
PACMAD	Panicoideae	Paniceae	Setaria italica	Branched	Panicle	Pedicellate
PACMAD	Chloridoideae	Zoysieae	Zoysia japonica	Unbranched	Spike-like raceme	Pedicellate
PACMAD	Chloridoideae	Eragrostideae	Eragrostis tef	Branched	Panicle	Pedicellate
Basal lineage	Pharoideae	Phareae	Pharus latifolius	Branched	Panicle	Pedicellate
Basal lineage	Anomochlooideae	Streptochaeteae	Streptochaeta angustifolia	Branched	Panicle	Pedicellate

### Sheet: TableS5
Supplementary Table 5. CArG box sequences in CNS3 across Poaceae.
Species	Branching of Inflorescence Axis	CArG box 1 sequence	CArG box 2 sequence
Oryza sativa	Branched	CCATTTTTG	CTGAAATG
Leersia perrieri	Branched	CCATTTTTG	CTGAAATG
Brachypodium distachyon	Unbranched	CCATTTTTG	CTGAAATt
Avena sativa	Branched	CCATTTTTG (Chr6C, Chr7D[1], Chr7D[2])	CTaA-Act (Chr6C, Chr7D[1], Chr7D[2])
Agrostis stolonifera	Branched	CCATTTTTG (CM127570.1, CM127571.1)	CTaAcAct (CM127571.1), CTaAAcTc (CM127570.1)
Dactylis glomerata	Branched	CCATTTTTG	CTaAAcTc
Lolium perenne	Unbranched	CCATTTTTG	CTaAAcTc
Deschampsia cespitosa	Branched	CCATTTTTG	CTaAAcTc
Holcus mollis	Branched	CCAaTTTTG (OZ286363.1), CCATTTTTG (OZ286365.1, OZ286378.1)	CTaAAtat (OZ286363.1, OZ286365.1, OZ286378.1)
Poa annua	Branched	CCATTTTTG (CM049430.1, CM049437.1)	Lost (CM049437.1), CTatAcTa (CM049430.1)
Bromus sterilis	Branched	CCATTTTTG	CTaAAATa
Secale cereale	Unbranched	CCATTTTTG	CTGAAATa
Aegilops tauschii	Unbranched	CCATTTTTG	CTaAAATa
Hordeum vulgare	Unbranched	CCATTTTTG	CgaAAATa
Zea mays	Branched	CtATTTTTG (Chr9), CCATTTaTG (Chr6)	Lost (Chr6), CTGAAATt (Chr9)
Sorghum bicolor	Branched	CtATTTTTG	CTGAAATG
Saccharum spontaneum	Branched	CCATTTTTG (Chr3B, Chr7C, Chr8B[×3], Chr8C[×3])	CTGAAATG (Chr3B, Chr7C, Chr8B[×3], Chr8C[×3])
Eremochloa ophiuroides	Unbranched	CCATTTTTG	CTGAAATG
Echinochloa crus-galli	Branched	CCATTTTTG (AH06, BH06, CH06)	Lost (AH06, BH06, CH06)
Digitaria exilis	Branched	CCATTTTTG (Chr4B), CCtTTTTTG (Chr4A)	CTGAAATG (Chr4A, Chr4B)
Panicum hallii	Branched	CCATTTcTG	CTGAAAcG
Setaria italica	Branched	CCATTTTTG	CTGAAATG
Zoysia japonica	Unbranched	CCATTTTTG	CTGAAATG
Eragrostis tef	Branched	CCATTTTTG (Chr2A, Chr2B)	CTGAAATG (Chr2A, Chr2B)
Pharus latifolius	Branched	CCATaTTTG	none
Streptochaeta angustifolia	Branched	none	none
Note: Uppercase letters indicate nucleotides matching the putative ancestral sequence; lowercase letters indicate substitutions relative to this sequence. For polyploid species, sequences from multiple APO1 loci are listed with chromosome identifiers in parentheses. "none" indicates that the CArG box motif was not identified in basal grass lineages. "Lost" indicates that the motif was not detecte…

### Sheet: TableS6
Supplementary Table 6. Binary scoring of CNS3 module divergence features across Poaceae.
Species	Branching of Inflorescence Axis	CNS2–CNS3 spacing change (>110 bp or translocation)	CNS2 structural change (>30 bp)	CNS3 structural change (>30 bp)	CArG box 1 change	CArG box 2 change	CArG box 2 major change
Oryza sativa	Branched	1 (896 bp)	0	1 (insertion)	0	0	0
Leersia perrieri	Branched	1 (167 bp)	1 (49 bp deletion)	1 (insertion)	0	0	0
Brachypodium distachyon	Unbranched	0 (68 bp)	0	0	0	1	0
Avena sativa	Branched	0 (40, 55, 51 bp)	0	0	0	1	1 (1bp deletion)
Agrostis stolonifera	Branched	0 (42, 43 bp)	0	0	0	1	1 (4bp substitutions)
Dactylis glomerata	Branched	0 (42 bp)	0	0	0	1	0
Lolium perenne	Unbranched	0 (42 bp)	0	0	0	1	0
Deschampsia cespitosa	Branched	0 (43 bp)	0	0	0	1	0
Holcus mollis	Branched	1 (749, 44, 48 bp)	1 (50 bp deletion), (45 bp insertion)	0	1	1	1 (4bp substitutions)
Poa annua	Branched	0 (23, 30 bp)	0	0	0	1	1 (Lost)
Bromus sterilis	Branched	0 (52 bp)	0	0	0	1	0
Secale cereale	Unbranched	0 (69 bp)	0	0	0	1	0
Aegilops tauschii	Unbranched	0 (85 bp)	0	0	0	1	0
Hordeum vulgare	Unbranched	0 (73 bp)	0	0	0	1	0
Zea mays	Branched	1 (translocation)	1 (58 bp insertion)	0	1	1	1 (Lost in Chr6)
Sorghum bicolor	Branched	1 (133 bp)	1 (32 bp missing at the 5′ end)	0	1	0	0
Saccharum spontaneum	Branched	1 (487, 576, 572, 573, 573, 440, 447, 742 bp)	1 (32 bp deletion)	0	0	0	0
Eremochloa ophiuroides	Unbranched	0 (110 bp)	0	0	0	0	0
Echinochloa crus-galli	Branched	1 (92, 128, 144 bp)	0	0	0	1	1 (Lost)
Digitaria exilis	Branched	1 (242, 324 bp)	1 (40 bp deletion)	0	1	0	0
Panicum hallii	Branched	0 (98 bp)	0	0	1	1	0
Setaria italica	Branched	1 (123 bp)	1 (52 bp deletion)	0	0	0	0
Zoysia japonica	Unbranched	0 (98 bp)	0	0	0	0	0
Eragrostis tef	Branched	1 (110, 120 bp)	1 (70 bp deletion)	0	0	0	0
Note: Scores: 1 = feature present, 0 = feature absent. Values in parentheses indicate the basis for scoring: spacing distances in bp, or structural change details. For polyploid species, values from multiple ohnologous chromosomes are listed.

### Sheet: TableS7
Supplementary Table 7. Phylogenetic generalized least squares (PGLS) analysis of CNS module divergence and inflorescence branching across Poaceae.
Response variable	β	SE	t	p value	Note
Composite divergence score	1.422	0.456	3.117	0.005	5 features; 24 species; Brownian motion; CArG box 2 minor + major changes
Composite divergence score (CArG box 2 major change only)	1.643	0.503	3.263	0.0036	5 features; 24 species; Brownian motion; CArG box 2 major changes only
CNS2–CNS3 spacing change	0.526	0.173	3.04	0.006	Threshold >110 bp or translocation
CNS2 structural change	0.495	0.193	2.565	0.0176	Threshold >30 bp
CNS3 structural change	0.035	0.064	0.546	0.5908	Threshold >30 bp
CArG box 1 change	0.288	0.212	1.359	0.1878	Substitution from ancestral motif CCATTTTTG
CArG box 2 change (minor + major)	0.078	0.167	0.465	0.6465	Absence or ≥ 1 nucleotide substitution from ancestral motif CTGAAATG
CArG box 2 change (major only)	0.298	0.197	1.514	0.1441	≥4 nucleotide substitutions, deletion, or absence of the CArG box 2 motif
Note: Predictor variable for all analyses: branching of inflorescence axis (branched = 1, unbranched = 0). PGLS was performed under a Brownian motion model of evolution using a time-calibrated phylogeny of 24 Poaceae species.

### Sheet: TableS8
Supplementary Table 8. Guide RNA Sequences.
gRNA name	gRNA sequence (5′–3′)
gRNA1	CATGCTTTCTGAATTCTGAT
gRNA2	AAGGGACAGTGACACGAGAG
gRNA3	CTAGGGCTAGCTTAGCACAA
gRNA4	TAGCTACTACTACTACTACG
gRNA5	GCACTGTGCAAAAATGGAAG
gRNA6	GAAATGCTTCTTCGTACATT
gRNA7	GTAGGATGAACAGCAAGCTA
gRNA8	TCTTCTCTTTGATCACATTT
gRNA9	CTCTGCAGTAATATCTTCTGTG
gRNA10	TCTCTCTCTTTTTATGTGTT
gRNA11	GAATGAGCTGAAGAGAAATA
gRNA12	TGTCTGCACTCTGCACCTGC
gRNA13	ATTTCAATTAAACTTCTAAT
gRNA14	GAGACAGAGTGAATGAGATT
gRNA15	AACTTTGTGTGTGTGTGTGT

### Sheet: TableS9
Supplementary Table 9. Primer and oligonucleotide sequences.
Oligonucleotides for construction of genome-edited rice lines using paired gRNAs
Region	gRNA combination	Forward (5′–3′)	Reverse (5′–3′)
CNS3	gRNA1 + gRNA4	gagaagacctgtgtgCATGCTTTCTGAATTCTGATgttttagagctagaaatagc	gagaagacctaaacTAGCTACTACTACTACTACGcacacaagcgacagcgcg
CNS3	gRNA4 + gRNA6	gagaagacctgtgtgCGTAGTAGTAGTAGTAGCTAgttttagagctagaaatagc	gagaagacctaaacGAAATGCTTCTTCGTACATTcacacaagcgacagcgcg
CNS3	gRNA1 + gRNA2	gagaagacctgtgtgCATGCTTTCTGAATTCTGATgttttagagctagaaatagc	gagaagacctaaacCTCTCGTGTCACTGTCCCTTcacacaagcgacagcgcg
CNS3	gRNA2 + gRNA3	gagaagacctgtgtgAAGGGACAGTGACACGAGAGgttttagagctagaaatagc	gagaagacctaaacTTGTGCTAAGCTAGCCCTAGcacacaagcgacagcgcg
CNS3	gRNA3 + gRNA4	gagaagacctgtgtgCTAGGGCTAGCTTAGCACAAgttttagagctagaaatagc	gagaagacctaaacTAGCTACTACTACTACTACGcacacaagcgacagcgcg
CNS3	gRNA4 + gRNA5	gagaagacctgtgtgCGTAGTAGTAGTAGTAGCTAgttttagagctagaaatagc	gagaagacctaaacCTTCCATTTTTGCACAGTGCcacacaagcgacagcgcg
CNS3	gRNA5 + gRNA6	gagaagacctgtgtgGCACTGTGCAAAAATGGAAGgttttagagctagaaatagc	gagaagacctaaacGAAATGCTTCTTCGTACATTcacacaagcgacagcgcg
CNS3	gRNA1 + gRNA6	gagaagacctgtgtgCATGCTTTCTGAATTCTGATgttttagagctagaaatagc	gagaagacctaaacGAAATGCTTCTTCGTACATTcacacaagcgacagcgcg
CNS3	gRNA3 + gRNA5	gagaagacctgtgtgCTAGGGCTAGCTTAGCACAAgttttagagctagaaatagc	gagaagacctaaacCTTCCATTTTTGCACAGTGCcacacaagcgacagcgcg
CNS1	gRNA7 + gRNA8	gagaagacctgtgtgGTAGGATGAACAGCAAGCTAgttttagagctagaaatagc	gagaagacctaaacTCTTCTCTTTGATCACATTTcacacaagcgacagcgcg
CNS2	gRNA9 + gRNA10	gagaagacctgtgtgCTCTGCAGTAATATCTTCTGTGgttttagagctagaaatagc	gagaagacctaaacTCTCTCTCTTTTTATGTGTTcacacaagcgacagcgcg
CNS2–CNS3 intergenic region	gRNA11 + gRNA12	gagaagacctgtgtgGAATGAGCTGAAGAGAAATAgttttagagctagaaatagc	gagaagacctaaacTGTCTGCACTCTGCACCTGCcacacaagcgacagcgcg
CNS2–CNS3 intergenic region	gRNA11 + gRNA13	gagaagacctgtgtgGAATGAGCTGAAGAGAAATAgttttagagctagaaatagc	gagaagacctaaacATTTCAATTAAACTTCTAATcacacaagcgacagcgcg
CNS2–CNS3 intergenic region	gRNA14 + gRNA15	gagaagacctgtgtgGAGACAGAGTGAATGAGATTgttttagagctagaaatagc	gagaagacctaaacAACTTTGTGTGTGTGTGTGTcacacaagcgacagcgcg
Note: In the oligonucleotide sequences for gRNA construction, uppercase letters indicate gRNA target-specific sequences.
Primers for genotyping and sequence validation
Region	Target	Forward (5′–3′)	Reverse (5′–3′)
CNS1	Lines 2, 50, 51, and 53	TGCAGATGAGCAGAGCTTCC	TGTTCGCTACTACTTCCGTTT
CNS2	Lines 3 and 4	GCTAGTAGTGCATCGCGAGT	GTCGTAAGCTGTCCCACGAG
CNS3	Lines 5, 6, 7, 8, 10, 11, 12, 13, 16, 17, 20, 21, 22, 23, 24, 25, 26, 27, 28, 29, 30, 31, 32, and 41	AGAGTTTGGCCTTCACACCA	ATCCCGTCACCAATCGATCG
CNS2–CNS3 intergenic region	Lines 36 and 37	GAAGTCGCCAACTCGAAACT	TGACACGAGAGTGGAAGTGG
CNS2–CNS3 intergenic region	Line 34	TTTCCATCACATCGTTCCAA	TGATAGGCAGGTGCAGAGTG
CNS3 flanking region	Line 56	CACTCTGCACCTGCCTATCA	CAAGAAAAATGCAAAGAATCCA
Secale cereale CNS3	Sequence validation	ATTTACAAAGAGGCGCAGGA	CCTATCGATTAGCTCGCCATC

### Sheet: TableS10
Supplementary Table 10. Primers used for protein expression and EMSA probe preparation.
Primers for construction of MADS protein expression vectors
Primer	Sequence (5′–3′)	Target
KT2292	AGCTACTTGTTCTTTTTGCACTCGAGATGGGGCGGGGCAAGGTGCA	MADS14 F
KT2293	TTGCGGCCGCCCGGGTCGACTCTAGATTAGCCGTTGATGTGGCTCAGC	MADS14 R
KT2294	AGCTACTTGTTCTTTTTGCACTCGAGATGGGGCGGGGGAAGGTGCA	MADS15 F
KT2295	TGCGGCCGCCCGGGTCGACTCTAGATTAAGCATTGAGGTGGCTCAGCA	MADS15 R
KT2296	AGCTACTTGTTCTTTTTGCACTCGAGATGGGGAGAGGGCCGGTGCA	MADS18 F
KT2297	TTGCGGCCGCCCGGGTCGACTCTAGATCATGTGTGACTTGTCCGGAGC	MADS18 R
KT2200	ACTTGTTCTTTTTGCACTCGAGATGGGGCGAGGCAAGGTGGT	MADS34 F
KT2201	GCCGCCCGGGTCGACTCTAGACTAGGCCATCCACTCAGGAGGATA	MADS34 R
Primers for EMSA probe preparation
Primer	Sequence (5′–3′)	Target
KT2104	GCATTTTCGCGTTTGCTCTGCT	APO1 CNS3 F
KT2105	CTCTCTAAACGATTGATGAGCGAATGTACG	APO1 CNS3 R
KT2202	ATTTTTGCACAGTGCTATCCCTTCCT	APO1 CNS3 mut1 F
KT2203	GAAGTGGAGTAGCAGTAGCAGAGCA	APO1 CNS3 mut1 R
KT2463	CCTTCCTGAAATGCTTCTTCGTAC	APO1 CNS3 mut2 F
KT2464	ATAGCACTGTGCAAAAATGGAAGTGG	APO1 CNS3 mut2 R
KT2465	CTGAAATGCTTCTTCGTACATTCGCTC	APO1 CNS3 mut3 F
KT2466	AAGGGATAGCACTGTGCAAAAATGG	APO1 CNS3 mut3 R
KT2641	CCGTCACCAATCGATCGGTCG	APO1 CNS3 genome-edited allele probes F
KT2642	GCCAAAAGTTGATGGCAAAACCATG	APO1 CNS3 genome-edited allele probes R
KT2445	AGTGTGATGGATATCTGCAGAATTCAGG	APO1 CNS3 biotin-labeled F
KT2446	GCCAGTGTGCTGGAATTCAGG	APO1 CNS3 biotin-labeled R
